# Epigenetic Regulation of Nuclear Lamina-Associated Heterochromatin by HAT1 and the Acetylation of Newly Synthesized Histones

**DOI:** 10.1101/2021.06.28.450212

**Authors:** Liudmila V. Popova, Prabakaran Nagarajan, Callie M. Lovejoy, Benjamin D. Sunkel, Miranda L. Gardner, Meng Wang, Michael A. Freitas, Benjamin Z. Stanton, Mark R. Parthun

## Abstract

During S phase, eukaryotic cells must faithfully duplicate both the sequence of the genome and the regulatory information found in the epigenome. A central component of the epigenome is the pattern of histone post-translational modifications that play a critical role in the formation of specific chromatin states. During DNA replication, parental nucleosomes are disrupted and re-deposited on the nascent DNA near their original location to preserve the spatial memory of the epigenetic modifications. Newly synthesized histones must also be incorporated into the nascent chromatin to maintain nucleosome density. Transfer of modification patterns from parental histones to new histones is a fundamental step in epigenetic inheritance. Whether new histones play an active or passive role in epigenetic inheritance is unknown. Here we report that HAT1, which acetylates lysines 5 and 12 of newly synthesized histone H4 during replication-coupled chromatin assembly, regulates the epigenetic inheritance of chromatin states. HAT1 regulates the accessibility of large domains of heterochromatin termed HAT1-dependent Accessibility Domains (HADs). HADs are mega base-scale domains that comprise ~10% of the mouse genome. HAT1 functions as a global negative regulator of H3 K9me2/3 and HADs correspond to the regions of the genome that display HAT1-dependent increases in H3 K9me3 peak density. HADs display a high degree of overlap with a subset of Lamin-Associated Domains (LADs). HAT1 is required to maintain nuclear structure and integrity. These results indicate that HAT1 and the acetylation of newly synthesized histones are critical regulators of the epigenetic inheritance of heterochromatin and suggest a new mechanism for the epigenetic regulation of nuclear lamina-heterochromatin interactions.
