## Supplementary Table 2 for "Epigenetic Regulation of Nuclear Lamina-Associated Heterochromatin by HAT1 and the Acetylation of Newly Synthesized Histones"

seqnames	start	end	width
chr1	25199420	30720948	5521529
chr1	31161943	33245530	2083588
chr1	67397787	68780372	1382586
chr1	94052938	95364747	1311810
chr1	95674150	95762604	88455
chr1	98179135	105179876	7000742
chr1	106933772	118288754	11354983
chr1	121588718	125262548	3673831
chr1	125701655	126512552	810898
chr1	126535529	126682017	146489
chr1	129031128	130508857	1477730
chr1	140551752	143593562	3041811
chr1	144003873	148760120	4756248
chr1	175438081	175459703	21623
chr2	41060778	42610981	1550204
chr2	82053512	83603095	1549584
chr2	94560052	97590856	3030805
chr2	100134173	101492054	1357882
chr2	122916873	124090506	1173634
chr2	138674942	138902115	227174
chr2	148180081	148379211	199131
chr2	159107250	159826826	719577
chr2	161572275	162615060	1042786
chr3	11098002	13520808	2422807
chr3	22309052	24692118	2383067
chr3	25127093	25326887	199795
chr3	25611538	26834664	1223127
chr3	33352099	33412281	60183
chr3	41905621	45384284	3478664
chr3	45965935	46231914	265980
chr3	46370443	46828962	458520
chr3	63078329	63116328	38000
chr3	69931347	73708453	3777107
chr3	75136347	75498997	362651
chr3	76006529	78902138	2895610
chr3	92689138	92895445	206308
chr3	110449989	113630303	3180315
chr3	125403883	125570900	167018
chr3	125702006	125702964	959
chr3	155700873	157329672	1628800
chr3	158372387	159495755	1123369
chr4	6960011	7698817	738807
chr4	23597876	23879407	281532
chr4	35895884	40135028	4239145
chr4	49845165	52726914	2881750
chr4	67477501	69020260	1542760
chr4	70804709	72105647	1300939
chr4	72252179	74215905	1963727
chr4	76660338	80641101	3980764
chr4	89773078	94218012	4444935
chr4	96697907	96799648	101742
chr4	103706886	104598578	891693
chr4	111414404	111425640	11237
chr5	9417205	12030305	2613101
chr5	39303821	39350782	46962
chr5	39491821	41562883	2071063
chr5	41929760	42981877	1052118
chr5	48588123	49883193	1295071
chr5	50293936	51391583	1097648
chr5	51480018	51564802	84785
chr5	51588194	51989269	401076
chr5	54258181	57320364	3062184
chr5	62815746	63607774	792029
chr5	68048784	69784384	1735601
chr5	71113526	71955454	841929
chr5	77806311	80358601	2552291
chr5	82689919	84687804	1997886
chr5	85772208	85936912	164705
chr5	86792872	86841541	48670
chr5	93323445	93331224	7780
chr5	95866937	95984036	117100
chr6	25702712	25767389	64678
chr6	40760055	41076144	316090
chr6	44011054	46746343	2735290
chr6	61844645	61851384	6740
chr6	61936819	62459262	522444
chr6	78332262	81777053	3444792
chr6	103674431	104784116	1109686
chr6	105847379	107457814	1610436
chr6	108963380	112302275	3338896
chr6	138477682	139275892	798211
chr7	39589271	40901521	1312251
chr7	50205094	51246926	1041833
chr7	52037996	53630522	1592527
chr7	54835519	55765695	930177
chr7	56461004	58399534	1938531
chr7	62078451	62209667	131217
chr7	76562605	78406938	1844334
chr7	93484513	94818844	1334332
chr7	124258601	125150051	891451
chr8	16161239	18382312	2221074
chr8	18707317	18725094	17778
chr8	50514099	52579147	2065049
chr8	62301471	63877729	1576259
chr8	73353250	74935632	1582383
chr8	89534735	89570106	35372
chr8	89663832	89850473	186642
chr8	96190168	96318621	128454
chr8	98071349	101805156	3733808
chr8	113353136	113581332	228197
chr8	116046952	116201271	154320
chr8	116364267	116418902	54636
chr9	11402562	12136427	733866
chr9	17100065	18277790	1177726
chr9	25765995	26732793	966799
chr9	33586496	33858938	272443
chr9	80705440	82563411	1857972
chr9	91004284	91366035	361752
chr9	92707117	94427124	1720008
chr9	97454389	97757477	303089
chr9	104569473	104895706	326234
chr9	111917115	113448139	1531025
chr10	48067042	48227090	160049
chr10	54761126	55924186	1163061
chr10	64608541	66147792	1539252
chr10	72954844	74680984	1726141
chr10	100981188	102507729	1526542
chr10	103151272	104849754	1698483
chr10	106585826	107111270	525445
chr10	123632010	125034429	1402420
chr10	125388446	125568423	179978
chr11	10046380	10923060	876681
chr11	38117788	38509970	392183
chr12	5969354	7870307	1900954
chr12	42692253	44083109	1390857
chr12	45933531	45944772	11242
chr12	47313546	49385662	2072117
chr12	59219036	61770603	2551568
chr12	63152736	64531090	1378355
chr12	65464377	66286473	822097
chr12	90148109	90858033	709925
chr12	92211893	94782105	2570213
chr12	96134493	98005999	1871507
chr12	103670998	103692947	21950
chr12	103993010	104003671	10662
chr12	104045879	104131381	85503
chr12	104211895	104224000	12106
chr13	6897667	8105465	1207799
chr13	68737822	69293085	555264
chr13	98475739	98478330	2592
chr13	98534128	98535026	899
chr13	105426062	106706032	1279971
chr14	10731997	11125383	393387
chr14	36103757	36846125	742369
chr14	38128843	39756045	1627203
chr14	43925055	44825677	900623
chr14	73878328	74326570	448243
chr14	80215949	85935403	5719455
chr14	88466556	91914227	3447672
chr14	95949646	96683781	734136
chr14	106915627	114854911	7939285
chr15	13244357	13582346	337990
chr15	19857708	19981818	124111
chr15	20223667	20982627	758961
chr15	28774417	29026544	252128
chr15	29911485	30150996	239512
chr15	69309483	71863951	2554469
chr16	39699262	41217943	1518682
chr16	41245334	41392641	147308
chr16	60395128	62714265	2319138
chr16	70583952	71312402	728451
chr16	78719754	84527013	5807260
chr16	88511316	89517942	1006627
chr17	41505116	42024596	519481
chr17	52560026	53465845	905820
chr17	53714828	54420067	705240
chr17	69506183	70388765	882583
chr17	71921880	72658780	736901
chr17	73502482	73561680	59199
chr17	88876810	91088754	2211945
chr17	91160101	93580967	2420867
chr17	93874563	93973648	99086
chr18	26106596	26368526	261931
chr18	27862349	29648823	1786475
chr18	70761357	72256780	1495424
chr18	85501917	86558023	1056107
chr18	87017676	88588535	1570860
chr18	90449418	90540138	90721
chr19	49019488	52669563	3650076
chr19	54332197	54919903	587707
chrX	62377794	64276152	1898359
chrX	66652580	67525612	873033
chrX	81072132	83154293	2082162
chrX	86628438	90376657	3748220
chrX	92003377	92329470	326094
chrX	114816458	116420969	1604512
chrX	119926961	120292969	366009
chrX	123103158	123612770	509613
